# Sodium ion-assisted structural lipidomics for sphingolipid profiling

**DOI:** 10.64898/2026.02.02.703417

**Authors:** Hiroaki Takeda, Daiki Asakawa, Manami Takeuchi, Hiroshi Tsugawa

**Author notes:** **Corresponding Authors** Hiroaki Takeda (H. Takeda), Hiroshi Tsugawa (H. Tsugawa). Hiroaki Takeda and Daiki Asakawa contributed equally to this work.

## Abstract

Sphingolipids are diverse lipids with sphingobases and *N*-acyl fatty acids as the hydrophobic moieties. While the importance of the in-depth elucidation of hydrophobic structures is widely recognized in lipid biology, mass spectrometry-based annotation of ceramides in the commonly used protonated form is often hindered by in-source dehydration during electrospray ionization in the heated state and variable water losses in the product ion spectrum. In this study, we investigated the sodium ion form and its product ions in ceramides with the use of electron-activated dissociation tandem mass spectrometry (EAD MS/MS) in addition to collision-induced dissociation to facilitate indepth structural elucidation. While dehydrated ions from the protonated form were frequently observed, the sodium adduct ions remained stable because of their higher activation energy compared with the protonated form, which was validated using quantum chemical calculations. Using the three adduct forms under optimized conditions increased confidence in annotating the ceramide peaks through retention-time matching. Furthermore, EAD MS/MS of the sodium adduct ions facilitated the positional determination of double bonds and hydroxyl groups in the ceramide hydrophobic moiety. Our approach is showcased by the annotation of phytoceramides with *N*-acyl 2- and 3-hydroxyl groups in mouse feces and ceramides with *N*-acyl *n*-6 very long-chain polyunsaturated 2-hydroxy fatty acids in mouse testis.
