## Supporting_Information for "Sodium ion-assisted structural lipidomics for sphingolipid profiling"

### Sheet: Table S1
	Table S1. Parameters of MS-DIAL software.
	Measurement parameters
	Ionization type	Soft ionization
	Separation type	Chromatography
	Collision type	EIEIO
	Data type (MS1)	Centroid data
	Data type (MS/MS)	Centroid data
	Ion mode	Positive ion mode
	Target omics	Lipidomics
	Data collection
	Mass accuracy (centroid parameter)
	MS1 tolerance	0.01 Da
	MS2 tolerance	0.025 Da
	Peak detection
	Peak detection parameters
	Minimum peak height	100 amplitude
	Mass slice width	0.1 Da
	Spectrum deconvolution
	Deconvolution parameters
	Sigma window value	0.5
	MS/MS abundance cut off	0 amplitude
	Adduct ion
	[M+H]+, [M+NH4]+, [M+Na]+, [M+H-H2O]2+

### Sheet: Table S2
	Table S2. Structural analysis of ceramides in mouse feces
	Time (min)	m/z	Lipids	Adduct type	Height (14 eV)
	8.794	572.527	Cer 34:0;O4|Cer 18:0(1OH,3OH,4OH)/16:0(2OH)	[M+H]+	216
	9.974	538.522	Cer 34:1;O2|Cer 18:1(4)(1OH,3OH)/16:0	[M+H]+	410
	9.974	520.511	Cer 34:1;O2|Cer 18:1(4)(1OH,3OH)/16:0	[M+H-H2O]+	392
	9.974	560.504	Cer 34:1;O2|Cer 18:1(4)(1OH,3OH)/16:0	[M+Na]+	662
	12.882	656.622	Cer 40:0;O4|Cer 18:0(1OH,3OH,4OH)/22:0(2OH)	[M+H]+	375
	12.902	678.604	Cer 40:0;O4|Cer 18:0(1OH,3OH,4OH)/22:0(2OH)	[M+Na]+	235
	13.336	670.637	Cer 41:0;O4|Cer 18:0(1OH,3OH,4OH)/23:0(2OH)	[M+H]+	629
	13.336	692.618	Cer 41:0;O4|Cer 18:0(1OH,3OH,4OH)/23:0(2OH)	[M+Na]+	860
	13.766	668.657	Cer 42:0;O3|Cer 18:0(1OH,3OH,4OH)/24:0	[M+H]+	1080
	13.766	690.639	Cer 42:0;O3|Cer 18:0(1OH,3OH,4OH)/24:0	[M+Na]+	1425
	13.57	684.653	Cer 42:0;O4|Cer 18:0(1OH,3OH,4OH)/24:0(2OH)	[M+H]+	2469
	13.57	706.635	Cer 42:0;O4|Cer 18:0(1OH,3OH,4OH)/24:0(2OH)	[M+Na]+	3236
	13.356	682.637	Cer 42:1;O4|Cer 18:1(1OH,3OH,4OH)/24:0(2OH)	[M+H]+	869
	13.375	704.619	Cer 42:1;O4|Cer 18:1(1OH,3OH,4OH)/24:0(2OH)	[M+Na]+	1235
	13.786	698.668	Cer 43:0;O4|Cer 18:0(1OH,3OH,4OH)/25:0(2OH)	[M+H]+	635
	13.786	720.65	Cer 43:0;O4|Cer 18:0(1OH,3OH,4OH)/25:0(2OH)	[M+Na]+	939
	15.158	706.71	Cer 46:1;O2|Cer 20:1(4)(1OH,3OH)/26:0	[M+H]+	121
	15.178	728.691	Cer 46:1;O2|Cer 20:1(4)(1OH,3OH)/26:0	[M+Na]+	184
	8.047	734.58	HexCer 34:0;O4|HexCer 18:0(1OH,3OH,4OH)/16:0(2OH)	[M+H]+	807
	8.028	756.563	HexCer 34:0;O4|HexCer 18:0(1OH,3OH,4OH)/16:0(2OH)	[M+Na]+	228
	8.518	716.57	HexCer 34:1;O3|HexCer 18:1(1OH,3OH)/16:0;O	[M+H]+	334
	8.518	738.555	HexCer 34:1;O3|HexCer 18:1(1OH,3OH)/16:0;O	[M+Na]+	166
	11.72	818.674	HexCer 40:0;O4|HexCer 18:0(1OH,3OH,4OH)/22:0(2OH)	[M+H]+	981
	11.72	840.657	HexCer 40:0;O4|HexCer 18:0(1OH,3OH,4OH)/22:0(2OH)	[M+Na]+	308
	12.431	832.69	HexCer 41:0;O4|HexCer 18:0(1OH,3OH,4OH)/23:0;O	[M+H]+	424
	12.431	854.671	HexCer 41:0;O4|HexCer 18:0(1OH,3OH,4OH)/23:0;O	[M+Na]+	180
	13.1	846.706	HexCer 42:0;O4|HexCer 18:0(1OH,3OH,4OH)/24:0(2OH)	[M+H]+	2523
	13.1	868.688	HexCer 42:0;O4|HexCer 18:0(1OH,3OH,4OH)/24:0(2OH)	[M+Na]+	2176
	11.779	844.69	HexCer 42:1;O4|HexCer 18:0;O3/24:1(2OH)	[M+H]+	844
	12.47	844.691	HexCer 42:1;O4|HexCer 18:1;O3/24:0(2OH)	[M+H]+	130
	12.705	810.684	HexCer 42:2;O2|HexCer 18:1;O2/24:1	[M+H]+	207
	13.59	874.737	HexCer 44:0;O4|HexCer 20:0(1OH,3OH,4OH)/24:0(2OH)	[M+H]+	553
	13.609	896.721	HexCer 44:0;O4|HexCer 20:0(1OH,3OH,4OH)/24:0(2OH)	[M+Na]+	799
	8.794	890.644	SHexCer 42:2;O2|SHexCer 18:1;O2/24:1	[M+H]+	284

### Sheet: Table S3
	Table S3. Structural analysis of ceramides in mouse testis
	Time (min)	m/z	Lipids	Adduct type	Height (14eV)	Height (10eV)	Height (18eV)
	10.231	510.49	Cer 32:1;O2|Cer 18:1(4)(1OH,3OH)/14:0	[M+H]+	827	460	402
	10.231	492.479	Cer 32:1;O2|Cer 18:1(4)(1OH,3OH)/14:0	[M+H-H2O]+	989	557	468
	10.238	532.472	Cer 32:1;O2|Cer 18:1(4)(1OH,3OH)/14:0	[M+Na]+	819	746	650
	11.646	540.537	Cer 34:0;O2|Cer 18:0(1OH,3OH)/16:0	[M+H]+	4605	1846	1126
	11.639	562.52	Cer 34:0;O2|Cer 18:0(1OH,3OH)/16:0	[M+Na]+	2268	1528	893
	11.221	538.521	Cer 34:1;O2|Cer 18:1(4)(1OH,3OH)/16:0	[M+H]+	99700	54209	40928
	11.227	520.511	Cer 34:1;O2|Cer 18:1(4)(1OH,3OH)/16:0	[M+H-H2O]+	96885	51966	39996
	11.24	560.504	Cer 34:1;O2|Cer 18:1(4)(1OH,3OH)/16:0	[M+Na]+	49858	35734	28946
	10.458	536.506	Cer 34:2;O2|Cer 18:2(1OH,3OH)/16:0	[M+H]+	1259	720	695
	10.465	518.496	Cer 34:2;O2|Cer 18:2(1OH,3OH)/16:0	[M+H-H2O]+	1141	615	606
	10.458	558.489	Cer 34:2;O2|Cer 18:2(1OH,3OH)/16:0	[M+Na]+	1239	1254	1207
	12.354	566.553	Cer 36:1;O2|Cer 18:1(4)(1OH,3OH)/18:0	[M+H]+	4717	2221	1340
	12.367	548.542	Cer 36:1;O2|Cer 18:1(4)(1OH,3OH)/18:0	[M+H-H2O]+	3685	1648	983
	12.347	588.535	Cer 36:1;O2|Cer 18:1(4)(1OH,3OH)/18:0	[M+Na]+	4320	2747	1876
	11.484	564.537	Cer 36:2;O2|Cer 18:1(4)(1OH,3OH)/18:1(9)	[M+H]+	257	177	164
	11.452	546.526	Cer 36:2;O2|Cer 18:1(4)(1OH,3OH)/18:1(9)	[M+H-H2O]+	224	127	117
	11.465	586.52	Cer 36:2;O2|Cer 18:1(4)(1OH,3OH)/18:1(9)	[M+Na]+	286	233	231
	12.99	580.567	Cer 37:1;O2|Cer 18:1(4)(1OH,3OH)/19:0	[M+H]+	161	95	51
	13.01	602.552	Cer 37:1;O2|Cer 18:1(4)(1OH,3OH)/19:0	[M+Na]+	239	154	78
	13.763	622.616	Cer 40:1;O2|Cer 18:1;O2/22:0	[M+H]+	27428	21339	9743
	13.763	604.605	Cer 40:1;O2|Cer 18:1(4)(1OH,3OH)/22:0	[M+H-H2O]+	14030	10694	4884
	13.769	644.598	Cer 40:1;O2|Cer 18:1(4)(1OH,3OH)/22:0	[M+Na]+	20060	14293	9801
	13.37	620.6	Cer 40:2;O2|Cer 18:1(4)(1OH,3OH)/22:1	[M+H]+	5053	3288	2327
	13.383	642.583	Cer 40:2;O2|Cer 18:1(4)(1OH,3OH)/22:1	[M+Na]+	6180	3349	3009
	13.968	636.631	Cer 41:1;O2|Cer 18:1(4)(1OH,3OH)/23:0	[M+H]+	3162	2506	1023
	13.974	618.621	Cer 41:1;O2|Cer 18:1(4)(1OH,3OH)/23:0	[M+H-H2O]+	1625	1182	521
	13.981	658.614	Cer 41:1;O2|Cer 18:1(4)(1OH,3OH)/23:0	[M+Na]+	7015	5118	2147
	14.208	650.647	Cer 42:1;O2|Cer 18:1(4)(1OH,3OH)/24:0	[M+H]+	20526	18755	8462
	14.208	632.637	Cer 42:1;O2|Cer 18:1(4)(1OH,3OH)/24:0	[M+H-H2O]+	8279	6944	3043
	14.22	672.629	Cer 42:1;O2|Cer 18:1(4)(1OH,3OH)/24:0	[M+Na]+	24682	16849	12379
	13.75	648.632	Cer 42:2;O2|Cer 18:1(4)(1OH,3OH)/24:1(15)	[M+H]+	128271	78298	55741
	13.75	630.621	Cer 42:2;O2|Cer 18:1(4)(1OH,3OH)/24:1(15)	[M+H-H2O]+	45918	24920	19150
	13.763	670.614	Cer 42:2;O2|Cer 18:1(4)(1OH,3OH)/24:1(15)	[M+Na]+	81163	44462	50238
	13.46	646.616	Cer 42:3;O2|Cer 18:1(4)(1OH,3OH)/24:2(15,18)	[M+H]+	8397	5727	4631
	13.46	628.605	Cer 42:3;O2|Cer 18:1(4)(1OH,3OH)/24:2(15,18)	[M+H-H2O]+	2925	1925	1608
	13.454	668.599	Cer 42:3;O2|Cer 18:1(4)(1OH,3OH)/24:2(15,18)	[M+Na]+	14203	7619	6167
	13.143	644.6	Cer 42:4;O2|Cer 18:1(4)(1OH,3OH)/24:3	[M+H]+	605	436	373
	13.136	666.582	Cer 42:4;O2|Cer 18:1(4)(1OH,3OH)/24:3	[M+Na]+	901	637	591
	11.924	640.569	Cer 42:6;O2|Cer 18:1;O2/24:5	[M+H]+	336	183	189
	11.937	622.559	Cer 42:6;O2|Cer 18:1;O2/24:5	[M+H-H2O]+	168	99	96
	11.931	662.551	Cer 42:6;O2|Cer 18:1;O2/24:5	[M+Na]+	378	319	309
	14.432	664.664	Cer 43:1;O2|Cer 18:1;O2/25:0	[M+H]+	260	229	104
	14.433	686.645	Cer 43:1;O2|Cer 18:1;O2/25:0	[M+Na]+	551	410	179
	13.628	698.645	Cer 46:5;O2|Cer 18:1(4)(1OH,3OH)/28:4(13,16,19,22)	[M+H]+	16516	15177	12125
	13.635	680.636	Cer 46:5;O2|Cer 18:1(4)(1OH,3OH)/28:4(13,16,19,22)	[M+H-H2O]+	4295	3408	2997
	13.635	720.629	Cer 46:5;O2|Cer 18:1(4)(1OH,3OH)/28:4(13,16,19,22)	[M+Na]+	28805	17988	16496
	13.441	714.642	Cer 46:5;O3|Cer 18:1(4)(1OH,3OH)/28:4(13,16,19,22)(2OH)	[M+H]+	6270	4846	4019
	13.441	736.625	Cer 46:5;O3|Cer 18:1(4)(1OH,3OH)/28:4(13,16,19,22)(2OH)	[M+Na]+	11877	6618	6046
	13.402	696.633	Cer 46:6;O2|Cer 18:1(4)(1OH,3OH)/28:5(10,13,16,19,22)	[M+H]+	8617	6848	6396
	13.402	718.614	Cer 46:6;O2|Cer 18:1(4)(1OH,3OH)/28:5(10,13,16,19,22)	[M+Na]+	9426	5359	5902
	13.149	712.627	Cer 46:6;O3|Cer 18:1;O2/28:5;O	[M+H]+	1013	635	554
	13.136	694.617	Cer 46:6;O3|Cer 18:1;O2/28:5;O	[M+H-H2O]+	563	354	295
	13.136	734.609	Cer 46:6;O3|Cer 18:1;O2/28:5;O	[M+Na]+	1647	985	882
	13.994	726.677	Cer 48:5;O2|Cer 18:1;O2/30:4	[M+H]+	882	671	566
	13.731	724.664	Cer 48:6;O2|Cer 18:1(4)(1OH,3OH)/30:5(12,15,18,21,24)	[M+H]+	55613	46322	46307
	13.731	706.661	Cer 48:6;O2|Cer 18:1(4)(1OH,3OH)/30:5(12,15,18,21,24)	[M+H-H2O]+	11317	9181	8487
	13.725	746.646	Cer 48:6;O2|Cer 18:1(4)(1OH,3OH)/30:5(12,15,18,21,24)	[M+Na]+	34437	24096	38239
	13.538	740.658	Cer 48:6;O3|Cer 18:1(4)(1OH,3OH)/30:5(12,15,18,21,24)(2OH)	[M+H]+	102223	86875	72728
	13.538	762.64	Cer 48:6;O3|Cer 18:1(4)(1OH,3OH)/30:5(12,15,18,21,24)(2OH)	[M+Na]+	129534	93904	81735
	13.525	722.648	Cer 48:7;O2|Cer 18:1(4)(1OH,3OH)/30:6(12,15,18,21,24,27)	[M+H]+	48442	42386	37128
	13.512	704.638	Cer 48:7;O2|Cer 18:1(4)(1OH,3OH)/30:6(12,15,18,21,24,27)	[M+H-H2O]+	4125	3129	2866
	13.499	744.629	Cer 48:7;O2|Cer 18:1(4)(1OH,3OH)/30:6(12,15,18,21,24,27)	[M+Na]+	20126	12976	11979
	13.286	738.643	Cer 48:7;O3|Cer 18:1(4)(1OH,3OH)/30:6(12,15,18,21,24,27)(2OH)	[M+H]+	20614	15698	14318
	13.286	760.625	Cer 48:7;O3|Cer 18:1(4)(1OH,3OH)/30:6(12,15,18,21,24,27)(2OH)	[M+Na]+	22022	13051	15609
	13.916	738.679	Cer 49:6;O3|Cer 18:1;O2/31:5	[M+H]+	1678	1225	1055
	13.916	760.661	Cer 49:6;O3|Cer 18:1;O2/31:5	[M+Na]+	2492	1493	1460
	14.111	752.695	Cer 50:6;O2|Cer 18:1(4)(1OH,3OH)/32:5(14,17,20,23,26)	[M+H]+	17605	12515	10240
	14.111	734.684	Cer 50:6;O2|Cer 18:1(4)(1OH,3OH)/32:5(14,17,20,23,26)	[M+H-H2O]+	3223	2049	1741
	14.098	774.677	Cer 50:6;O2|Cer 18:1(4)(1OH,3OH)/32:5(14,17,20,23,26)	[M+Na]+	26240	14345	14508
	13.884	768.69	Cer 50:6;O3|Cer 18:1(4)(1OH,3OH)/32:5(14,17,20,23,26)(2OH)	[M+H]+	24495	12943	9387
	13.871	750.679	Cer 50:6;O3|Cer 18:1(4)(1OH,3OH)/32:5(14,17,20,23,26)(2OH)	[M+H-H2O]+	10519	5644	4424
	13.89	790.672	Cer 50:6;O3|Cer 18:1(4)(1OH,3OH)/32:5(14,17,20,23,26)(2OH)	[M+Na]+	34137	17758	14503
	13.864	772.661	Cer 50:7;O2|Cer 18:1(4)(1OH,3OH)/32:6(14,17,20,23,26,29)	[M+Na]+	4980	2680	2676
	13.635	766.673	Cer 50:7;O3|Cer 18:1(4)(1OH,3OH)/32:6(14,17,20,23,26,29)(2OH)	[M+H]+	3845	2674	1994
	13.635	788.656	Cer 50:7;O3|Cer 18:1(4)(1OH,3OH)/32:6(14,17,20,23,26,29)(2OH)	[M+Na]+	6582	3132	2607
	14.565	780.727	Cer 52:6;O2|Cer 18:1(4)(1OH,3OH)/34:5(16,19,22,25,28)	[M+H]+	905	578	330
	14.565	802.708	Cer 52:6;O2|Cer 18:1(4)(1OH,3OH)/34:5(16,19,22,25,28)	[M+Na]+	1782	1142	593
	14.285	796.721	Cer 52:6;O3|Cer 18:1(4)(1OH,3OH)/34:5(16,19,22,25,28)(2OH)	[M+H]+	1629	1178	580
	14.278	778.71	Cer 52:6;O3|Cer 18:1(4)(1OH,3OH)/34:5(16,19,22,25,28)(2OH)	[M+H-H2O]+	664	466	231
	14.304	818.703	Cer 52:6;O3|Cer 18:1(4)(1OH,3OH)/34:5(16,19,22,25,28)(2OH)	[M+Na]+	3078	1481	977
	10.205	700.575	HexCer 34:1;O2|HexCer 18:1(4)(1OH,3OH)/16:0	[M+H]+	35236	21405	14872
	10.205	682.564	HexCer 34:1;O2|HexCer 18:1(4)(1OH,3OH)/16:0	[M+H-H2O]+	5804	2634	1940
	10.199	722.557	HexCer 34:1;O2|HexCer 18:1(4)(1OH,3OH)/16:0	[M+Na]+	11929	7775	6050
	12.263	756.637	HexCer 38:1;O2|HexCer 18:1(1OH,3OH)/20:0	[M+H]+	864	460	251
	13.267	784.669	HexCer 40:1;O2|HexCer 18:1(4)(1OH,3OH)/22:0	[M+H]+	17350	12369	5249
	13.261	806.651	HexCer 40:1;O2|HexCer 18:1(4)(1OH,3OH)/22:0	[M+Na]+	18292	9922	4973
	13.09	800.664	HexCer 40:1;O3|HexCer 18:1(4)(1OH,3OH)/22:0(2OH)	[M+H]+	1471	966	374
	13.097	822.646	HexCer 40:1;O3|HexCer 18:1(4)(1OH,3OH)/22:0(2OH)	[M+Na]+	1372	772	301
	13.673	812.701	HexCer 42:1;O2|HexCer 18:1(4)(1OH,3OH)/24:0	[M+H]+	10559	9773	4140
	13.654	834.683	HexCer 42:1;O2|HexCer 18:1(4)(1OH,3OH)/24:0	[M+Na]+	16332	9907	4892
	13.267	810.685	HexCer 42:2;O2|HexCer 18:1(4)(1OH,3OH)/24:1(15)	[M+H]+	11797	6554	4619
	13.261	832.667	HexCer 42:2;O2|HexCer 18:1(4)(1OH,3OH)/24:1(15)	[M+Na]+	12666	5432	4812
	12.808	876.696	HexCer 46:5;O3|HexCer 18:1;O2/28:4;O	[M+H]+	309	181	150
	12.133	874.681	HexCer 46:6;O3|HexCer 18:1;O2/28:5;O	[M+H]+	546	289	314
	13.09	902.711	HexCer 48:6;O3|HexCer 18:1(4)(1OH,3OH)/30:5(12,15,18,21,24)(2OH)	[M+H]+	8802	4866	4056
	13.09	884.7	HexCer 48:6;O3|HexCer 18:1(4)(1OH,3OH)/30:5(12,15,18,21,24)(2OH)	[M+H-H2O]+	546	306	269
	13.09	924.694	HexCer 48:6;O3|HexCer 18:1(4)(1OH,3OH)/30:5(12,15,18,21,24)(2OH)	[M+Na]+	8126	3694	3270
	12.431	900.697	HexCer 48:7;O3|HexCer 18:1;O2/30:6;O	[M+H]+	551	356	324
	13.512	930.742	HexCer 50:6;O3|HexCer 18:1(4)(1OH,3OH)/32:5(14,17,20,23,26)(2OH)	[M+H]+	1492	1132	791
	13.499	952.725	HexCer 50:6;O3|HexCer 18:1(4)(1OH,3OH)/32:5(14,17,20,23,26)(2OH)	[M+Na]+	2055	1176	832
	9.825	862.629	Hex2Cer 34:1;O2|Hex2Cer 18:1;O2/16:0	[M+H]+	1000	334	207
	12.892	972.739	Hex2Cer 42:2;O2|Hex2Cer 18:1;O2/24:1	[M+H]+	182	102	69
	11.917	1020.74	Hex2Cer 46:6;O2|Hex2Cer 18:1;O2/28:5	[M+H]+	114	66	58
	12.873	1048.77	Hex2Cer 48:6;O2|Hex2Cer 18:1;O2/30:5	[M+H]+	172	107	94
	8.599	780.532	SHexCer 34:1;O2|SHexCer 18:1;O2/16:0	[M+H]+	13816	6747	2846
